# Genomic and phylogenetic analysis of *Salmonella* Typhimurium and its monophasic variants responsible for invasive endemic infections in Colombia

**DOI:** 10.1101/588608

**Authors:** Yan Li, Caisey V. Pulford, Paula Díaz, Blanca M. Perez-Sepulveda, Carolina Duarte, Alexander V. Predeus, Magdalena Wiesner, Darren Heavens, Ross Low, Christian Schudoma, James Lipscombe, Angeline Montaño, Neil Hall, Jaime Moreno, Jay C. D. Hinton

## Abstract

Salmonellosis is an endemic human infection, associated with both sporadic cases and outbreaks throughout Colombia. Typhimurium is the most common Colombian serovar of *Salmonella enterica*, responsible for 32.5% of the *Salmonella* infections. Whole genome sequencing (WGS) is being used increasingly in Europe and the USA to study the epidemiology of *Salmonella*, but there has not yet been a WGS-based analysis of *Salmonella* associated with bloodstream infection in Colombia. Here, we analysed 209 genome sequences of Colombian *S*. Typhimurium and monophasic *S*. 4,[5],12:i:-isolates from Colombia from 1999 to 2017. We used a core genome-based maximum likelihood tree to define seven distinct clusters which were predominantly Sequence Type (ST) 19 isolates. We also identified the first ST313 and monophasic ST34 isolates to be reported in Colombia. The history of each cluster was reconstructed with a Bayesian tree to reveal a timeline of evolution. Cluster 7 was closely related to European multidrug-resistant (MDR) DT104. Cluster 4 became the dominant variant of *Salmonella* in 2016, and resistance to nalidixic acid was associated with a plasmid-encoded *qnrB19* gene. Our findings suggest multiple transfers of *S*. Typhimurium between Europe and Colombia.

**Author summary:** The large-scale genome sequencing of *Salmonella* Typhimurium and monophasic *Salmonella* 4,[5],12:i:-involved bloodstream isolates from Colombia. The two serovars were responsible for about 1/3 of *Salmonella* infections in Colombia in the past 20 years. To identify the population structure we used Whole Genome Sequencing, performed *in silico* sequence typing, obtained phylogenetic trees, inferred the evolutionary history, detected the plasmids and prophages, and associated the antibiotic resistance (AMR) genotype with phenotype. Different clusters showed temporal replacement. The Colombian sequence type 313 was distinct from African lineages due to the absence of a key virulence-related gene, *bstA*. One of the Colombian clusters is likely to belong to the global epidemic of DT104, according to the evolutionary history and the AMR profile. The most common cluster in recent years was resistant to nalidixic acid and carried a plasmid-mediated antibiotic resistant gene *qnrB19*. Our findings will inform the ongoing efforts to combat Salmonellosis by Colombian public health departments.
