## Supplemental Table 2 for "Genomic and phylogenetic analysis of *Salmonella* Typhimurium and its monophasic variants responsible for invasive endemic infections in Colombia"

### Sheet: Sheet1
Antibiotic	%Resistance (n)
Tetracycline (Tet)	54.55% (114)
Streptomycin (Str)	36.36% (76)
Ampicillin (Amp)	29.19% (61)
Chloramphenicol (Chl)	29.19% (61)
Trimethoprim (Tmp)	11.00% (23)
Nalidixic acid (NA)	8.61% (18)
Cefotaxime (Ctx)	1.44% (3)
Amikacin (Amk)	0.96% (2)
Ciprofloxacin (Cip)	0.96% (2)
Ceftazidime (Caz)	0.96% (2)
Gentamicin (Gen)	0.48% (1)
AMR type	% (n)
Pan-susceptible	32.1% (67)
1-2 Antimicrobials	35.8% (75)
≥3 Antimicrobials	32.1% (67)
Total	209
