## Supplemental Table 1 for "Genomic and phylogenetic analysis of *Salmonella* Typhimurium and its monophasic variants responsible for invasive endemic infections in Colombia"

### Sheet: metadata
Barcode number	Strain name	SRA accession	Serovar(Salmonella only)	Year	Specific location	Sample type submitted	Source Niche	Source type	Age range	N50	N75	ge_cov	mis	mis_len	int_ge	part_ge	coverage	serovar(predicted)	ST(Ariba)	ST(MLST)	AMR_gene_number_(Abricate_resfinder)	Ampicillin (Amp)	Chloramphenicol (Chl)	Streptomycin (Str)	Tetracycline (Tet)	Gentamicin (Gen)	Amikacin (Amk)	Nalidixic acid (NA)	Trimethoprim (Tmp)	Ciprofloxacin (Cip)	Ceftazidime (Caz)	Cefotaxime (Ctx)	MDR profile
FD01543705	26-1999	SRR8740469	Typhimurium	1999	Tolima	Thermolysate	Human	Blood	42	76890	39393	98.03	5	342706	4074	99	18.3114	Typhimurium	19*	ND	1	S	S	I	S	S	S	S	S	S	S	S
FD01543706	32	SRR8740468	Typhimurium	1999	Antioquia	Thermolysate	Human	Blood	0.2	149212	77823	98.218	5	913001	4131	43	32.8408	Typhimurium	19	19	11	R	S	I	R	S	S	S	R	S	S	S	AmpTetTmp
FD01543715	5-2000	SRR8740467	Typhimurium	2000	Distrito Capital de Bogotá	Thermolysate	Human	Blood	3	98913	79616	98.087	8	1404434	4121	46	22.1608	Typhimurium	19*	ND	13	R	R	R	R	S	S	S	R	S	S	S	AmpChlStrTetTmp
FD01543724	100-2000	SRR8740466	Typhimurium	2000	Risaralda	Thermolysate	Human	Blood	21	172207	81702	98.761	2	324721	4142	37	28.2509	Typhimurium	19	19	1	S	S	I	S	S	S	S	S	S	S	S
FD01543734	150-00	SRR8740465	Typhimurium	2000	Santander	Thermolysate	Human	Blood	47	36611	17403	97.086	6	230598	3935	201	13.1587	Typhimurium	19*	ND	1	S	S	S	S	S	S	S	S	S	S	S
FD01543737	173-00	SRR8740464	Typhimurium	2000	Antioquia	Thermolysate	Human	Blood	68	182719	90454	98.538	3	1158637	4137	41	37.3286	Typhimurium	19	19	1	S	S	I	I	S	S	S	S	S	S	S
FD01543741	16	SRR8740463	Typhimurium	2001	Tolima	Thermolysate	Human	Blood	0.5	106954	52790	97.999	5	258358	4099	60	19.7025	Typhimurium	19*	ND	1	S	S	I	R	S	S	S	S	S	I	S	Tet
FD01543742	20-01	SRR8740462	Typhimurium	2001	Distrito Capital de Bogotá	Thermolysate	Human	Blood	43	74352	48627	96.915	3	205026	4039	78	18.6507	Typhimurium	Novel*	19	4	R	S	R	S	S	S	S	R	S	S	S	AmpStrTmp
FD01543761	62	SRR8740472	Typhimurium	2002	Antioquia	Thermolysate	Human	Blood	49	149735	81897	98.697	2	214035	4137	42	40.0829	Typhimurium	19	19	1	S	S	S	S	S	S	S	S	S	S	S
FD01543764	68-02	SRR8740471	Typhimurium	2002	Distrito Capital de Bogotá	Thermolysate	Human	Blood	36	90453	50982	98.49	7	529296	4117	65	16.7432	Typhimurium	19	19	1	S	S	I	S	S	S	S	S	S	S	S
FD01543781	7	SRR8740449	Typhimurium	2003	Valle del Cauca	Thermolysate	Human	Blood	1	149676	88749	98.404	4	1193019	4135	37	41.1175	Typhimurium	19	19	9	R	R	R	R	S	S	S	S	S	S	S	AmpChlStrTet
FD01543783	11-03	SRR8740448	Typhimurium	2003	Tolima	Thermolysate	Human	Blood	36	149421	81443	98.491	2	286492	4131	45	56.044	Typhimurium	19	19	1	S	S	S	S	S	S	S	S	S	S	S
FD01844966	63-2003	SRR8740451	Typhimurium	2003	Tolima	Thermolysate	Human	Blood	62	159524	88093	98.505	3	713383	4135	41	68.3928	Typhimurium	19	19	1	S	S	S	S	S	S	S	S	S	S	S
FD01844970	103-2003	SRR8740450	Typhimurium	2003	Antioquia	Thermolysate	Human	Blood	38	116533	60563	98.259	4	594389	4108	63	93.1995	Typhimurium	19	19	9	R	R	R	R	S	S	S	S	S	S	S	AmpChlStrTet
FD01844972	151-03	SRR8740445	Typhimurium	2003	Antioquia	Thermolysate	Human	Blood	2	75411	46366	97.716	7	726567	4073	90	46.0709	Typhimurium	19	19	11	R	S	S	R	S	S	S	R	S	S	S	AmpTetTmp
FD01844978	237	SRR8740444	Typhimurium	2003	Antioquia	Thermolysate	Human	Blood	48	70143	47381	97.801	4	274521	4076	93	32.1907	Typhimurium	19	19	5	R	R	R	R	S	S	S	S	S	S	S	AmpChlStrTet
FD01844979	239	SRR8740447	Typhimurium	2003	Antioquia	Thermolysate	Human	Blood	59	36003	19629	97.001	6	219704	3955	201	17.7477	Typhimurium	19	19	5	R	R	Unknown	R	S	Unknown	S	S	S	S	S	AmpChlTet
FD01844984	280	SRR8740446	Typhimurium	2003	Antioquia	Thermolysate	Human	Blood	68	90348	51311	97.132	6	672377	4045	90	19.6711	Typhimurium	Novel*	ND	4	R	R	S	R	S	S	S	S	S	S	S	AmpChlTet
FD01844986	296	SRR8740443	Typhimurium	2003	Valle del Cauca	Thermolysate	Human	Blood	5	81373	45154	98.449	3	569863	4101	75	40.1082	Typhimurium	19	19	5	R	S	R	R	S	S	S	S	S	S	S	AmpStrTet
FD01844990	9	SRR8740442	Typhimurium	2004	Antioquia	Thermolysate	Human	Blood	52	61512	35999	97.736	7	686846	4062	102	18.8278	Typhimurium	19	19	5	S	S	R	R	S	S	S	S	S	S	S	StrTet
FD01844991	8	SRR8740593	Typhimurium	2004	Antioquia	Thermolysate	Human	Blood	46	72975	44113	97.982	8	849018	4077	86	23.3455	Typhimurium	19	19	8	R	R	R	R	S	S	S	S	S	S	S	AmpChlStrTet
FD01844996	47	SRR8740594	Typhimurium	2004	Antioquia	Thermolysate	Human	Blood	0.02	36522	19589	97.113	6	325172	3947	207	21.9492	Typhimurium	19*	19	3	R	R	R	R	S	S	S	S	S	S	S	AmpChlStrTet
FD01845000	71	SRR8740595	Typhimurium	2004	Distrito Capital de Bogotá	Thermolysate	Human	Blood	67	55842	32284	97.59	5	410947	4022	139	18.7144	Typhimurium	19	19	5	R	R	R	R	S	S	S	S	S	S	S	AmpChlStrTet
FD01845002	255-2007	SRR8740596	Typhimurium	2007	Santander	Thermolysate	Human	Blood	51	63813	35407	97.908	1	66634	4070	103	27.2185	Typhimurium	Novel*	ND	1	S	S	I	S	S	S	S	S	S	S	S
FD01845003	90-04	SRR8740597	Typhimurium	2004	Antioquia	Thermolysate	Human	Blood	56	50964	27268	97.311	5	335018	3988	167	23.2001	Typhimurium	19*	ND	7	R	R	R	R	S	S	S	S	S	S	S	AmpChlStrTet
FD01845005	147	SRR8740598	Typhimurium	2004	Huila	Thermolysate	Human	Blood	0.5	80975	53796	97.297	5	376868	4071	81	21.8295	Typhimurium	19	19	8	R	R	R	R	R	S	S	S	S	S	R	AmpChlStrTetGenCtx
FD01845009	185	SRR8740599	Typhimurium	2004	Antioquia	Thermolysate	Human	Blood	54	57439	32591	97.461	6	378012	4025	129	20.5327	Typhimurium	19	19	7	R	R	R	R	S	S	S	S	S	S	S	AmpChlStrTet
FD01845010	187-04	SRR8740600	Typhimurium	2004	Antioquia	Thermolysate	Human	Blood	72	45919	24512	97.292	3	194422	3982	179	57.6528	Typhimurium	19	19	4	R	R	R	R	S	S	I	S	S	S	S	AmpChlStrTet
FD01845014	284-04	SRR8740601	Typhimurium	2004	Huila	Thermolysate	Human	Blood	52	51104	28720	97.445	4	215777	4028	132	20.285	Typhimurium	19	19	7	R	R	R	R	S	S	S	S	S	S	S	AmpChlStrTet
FD01845016	318	SRR8740602	Typhimurium	2004	Valle del Cauca	Thermolysate	Human	Blood	18	92884	54108	98.109	7	861773	4094	77	30.8815	Typhimurium	19	19	6	R	R	R	S	S	S	S	S	S	S	S	AmpChlStr
FD01845020	346	SRR8740569	Typhimurium	2004	Antioquia	Thermolysate	Human	Blood	30	28301	14839	96.537	3	120095	3874	281	34.3038	Typhimurium	19	19	10	I	S	S	R	S	S	S	R	S	S	S	TetTmp
FD01845027	26-2005	SRR8740568	Typhimurium	2005	Antioquia	Thermolysate	Human	Blood	62	54426	29219	97.499	2	203482	4015	145	26.5735	Typhimurium	19	19	1	S	S	S	S	S	S	S	S	S	S	S
FD01845028	27-05	SRR8740567	Typhimurium	2005	Antioquia	Thermolysate	Human	Blood	0.03	24929	13793	96.518	2	23487	3854	307	20.2087	Typhimurium	Novel*	ND	1	S	S	S	S	S	I	S	S	S	S	S
FD01845029	37-05	SRR8740566	Typhimurium	2005	Antioquia	Thermolysate	Human	Blood	65	51272	28606	97.1	5	305062	4018	139	19.7638	Typhimurium	19	19	7	R	R	R	R	S	S	S	S	S	S	S	AmpChlStrTet
FD01845035	54-05	SRR8740565	Typhimurium	2005	Tolima	Thermolysate	Human	Blood	0.08	57068	29399	97.168	5	522797	4018	132	33.0443	Typhimurium	19*	ND	10	R	S	S	R	S	S	S	R	S	S	S	AmpTetTmp
FD01845039	95-05	SRR8740564	Typhimurium	2005	Antioquia	Thermolysate	Human	Blood	36	89110	54620	98.075	6	736653	4094	73	40.5736	Typhimurium	19	19	8	R	R	R	R	S	S	S	S	S	S	S	AmpChlStrTet
FD01845041	103-2005	SRR8740563	Typhimurium	2005	Antioquia	Thermolysate	Human	Blood	0	32077	17605	97.013	6	316519	3931	219	16.0094	Typhimurium	19	19	5	S	S	R	R	S	S	S	S	S	S	S	StrTet
FD01845042	117-05	SRR8740562	Typhimurium	2005	Antioquia	Thermolysate	Human	Blood	29	46213	22615	97.175	6	463783	3970	185	25.2227	Typhimurium	19	19	4	S	S	R	S	S	S	S	S	S	S	S	Str
FD01845055	335	SRR8740571	Typhimurium	2005	Distrito Capital de Bogotá	Thermolysate	Human	Blood	35	73014	44081	97.757	7	738369	4070	93	23.6468	Typhimurium	19	19	4	R	R	R	R	S	S	S	S	S	S	S	AmpChlStrTet
FD01845056	351-05	SRR8740570	Typhimurium	2005	Antioquia	Thermolysate	Human	Blood	ND	56554	28162	97.745	5	690554	4037	127	20.5753	Typhimurium	19	19	4	R	R	R	R	S	S	S	S	S	S	S	AmpChlStrTet
FD01845057	359-05	SRR8740584	Typhimurium	2005	Antioquia	Thermolysate	Human	Blood	0.07	62871	37942	97.837	4	425360	4054	113	24.8515	Typhimurium	19	19	5	R	R	R	R	S	S	S	R	S	S	S	AmpChlStrTetTmp
FD01845256	1-06	SRR8740585	Typhimurium	2006	Arauca	Thermolysate	Human	Blood	29	172175	77568	98.492	3	457523	4138	41	36.063	Typhimurium	19	19	1	S	S	I	S	S	S	S	S	S	S	S
FD01845258	24-06	SRR8740582	Typhimurium	2006	Antioquia	Thermolysate	Human	Blood	27	110580	75409	98.104	5	920743	4115	53	44.5449	Typhimurium	19	19	8	R	R	R	R	S	S	S	S	S	S	S	AmpChlStrTet
FD01845259	37-06	SRR8740583	Typhimurium	2006	Valle del Cauca	Thermolysate	Human	Blood	40	30285	17053	97.006	3	67595	3921	227	17.3268	Typhimurium	19	19	6	R	R	Unknown	R	S	Unknown	S	S	S	S	S	AmpChlTet
FD01845263	72-06	SRR8740588	Typhimurium	2006	Distrito Capital de Bogotá	Thermolysate	Human	Blood	11	90457	51159	98.317	4	438663	4115	60	22.0021	Typhimurium	19	19	1	S	S	Unknown	S	S	Unknown	S	S	S	S	S
FD01845266	103-2006	SRR8740589	Typhimurium	2006	Caldas	Thermolysate	Human	Blood	0.08	90457	54657	97.937	4	398762	4076	55	35.466	Typhimurium	19	19	9	R	S	S	R	S	R	S	S	S	S	I	AmpTetAmk
FD01845269	120-06	SRR8740586	Typhimurium	2006	Antioquia	Thermolysate	Human	Blood	17	61249	31671	97.517	5	243826	4044	119	19.5955	Typhimurium	19*	ND	1	S	S	I	S	S	S	S	S	S	S	S
FD01845270	137-06	SRR8740587	Typhimurium	2006	Cesar	Thermolysate	Human	Blood	33	149654	82027	97.627	6	757513	4097	50	58.08	Typhimurium	19	ND	3	R	R	R	R	S	S	S	S	S	S	S	AmpChlStrTet
FD01845274	188-06	SRR8740590	Typhimurium	2006	Valle del Cauca	Thermolysate	Human	Blood	22	90508	61136	98.146	5	918417	4113	56	30.3843	Typhimurium	19	19	8	R	R	R	R	S	S	S	S	S	S	S	AmpChlStrTet
FD01845277	242-06	SRR8740591	Typhimurium	2006	Meta	Thermolysate	Human	Blood	15	90500	58944	98.005	6	1397381	4099	71	26.7361	Typhimurium	19	19	7	R	R	Unknown	R	S	Unknown	S	S	S		S	AmpChlTet
FD01845279	289-06	SRR8740553	Typhimurium	2006	Antioquia	Thermolysate	Human	Blood	1	95600	74579	97.958	7	706895	4111	54	28.8962	Typhimurium	19	19	10	R	S	I	R	S	S	S	R	S	S	S	AmpTetTmp
FD01845281	297	SRR8740552	Typhimurium	2006	Tolima	Thermolysate	Human	Blood	7	172203	81936	98.513	1	196251	4136	44	29.1595	Typhimurium	19	19	1	S	S	I	S	S	S	S	S	S	S	S
FD01845283	300	SRR8740555	Typhimurium	2006	Valle del Cauca	Thermolysate	Human	Blood	47	121863	71951	98.487	4	603508	4128	48	26.5978	Typhimurium	19	19	7	S	S	I	S	S	S	S	R	S	S	S	Tmp
FD01845286	313	SRR8740554	Typhimurium	2006	Risaralda	Thermolysate	Human	Blood	31	182720	77824	98.343	6	1500756	4128	43	51.1511	Typhimurium	19	19	8	R	R	Unknown	R	S	Unknown	S	S	S	S	S	AmpChlTet
FD01845289	6-07	SRR8740557	Typhimurium	2007	Valle del Cauca	Thermolysate	Human	Blood	32	149653	70280	98.088	8	1352850	4116	54	26.6427	Typhimurium	19	19	9	R	R	R	R	S	S	S	S	S	S	S	AmpChlStrTet
FD01845290	30-07	SRR8740556	Typhimurium	2007	Antioquia	Thermolysate	Human	Blood	5	103884	51589	98.319	4	511405	4122	55	26.0325	Typhimurium	19	19	5	S	S	R	R	S	S	S	S	S	S	S	StrTet
FD01845293	63-2007	SRR8740559	Typhimurium	2007	Distrito Capital de Bogotá	Thermolysate	Human	Blood	75	100134	69188	97.78	6	857110	4099	65	52.2328	Typhimurium	19	19	11	R	S	I	R	S	S	S	R	S	S	S	AmpTetTmp
FD01845299	90-07	SRR8740558	Typhimurium	2007	Tolima	Thermolysate	Human	Blood	1	59331	34792	97.781	5	371910	4060	105	24.7931	Typhimurium	19*	19	7	R	R	Unknown	R	S	Unknown	S	S	S	S	S	AmpChlTet
FD01845301	138	SRR8740561	Typhimurium	2007	Casanare	Thermolysate	Human	Blood	20	59168	34481	97.248	2	106580	4042	114	23.2719	Typhimurium	19	19	5	S	S	R	S	S	S	S	S	S	S	S	Str
FD01845302	141-07	SRR8740560	Typhimurium	2007	Valle del Cauca	Thermolysate	Human	Blood	58	82053	45680	96.645	8	848350	4021	95	25.0809	Typhimurium	19	19	5	R	S	I	R	S	S	S	S	S	S	S	AmpTet
FD01845303	143	SRR8740526	Typhimurium	2007	Valle del Cauca	Thermolysate	Human	Blood	34	125797	83117	98.217	7	1005040	4122	48	28.9314	Typhimurium	19	19	8	R	R	R	I	S	S	S	S	S	S	S	AmpChlStr
FD01845305	152-07	SRR8740527	Typhimurium	2007	Antioquia	Thermolysate	Human	Blood	27	129115	64499	98.444	4	553279	4127	48	26.5523	Typhimurium	19	19	5	S	S	R	R	S	S	S	S	S	S	S	StrTet
FD01845308	170-07	SRR8740528	Typhimurium	2007	Antioquia	Thermolysate	Human	Blood	64	45786	24680	97.683	2	197549	4025	149	20.0315	Typhimurium	19	19	6	S	S	R	R	S	S	R	S	S	S	S	StrTetNA
FD01845309	177	SRR8740529	Typhimurium	2007	Antioquia	Thermolysate	Human	Blood	3	32557	18420	97.306	6	214478	3954	212	16.24	Typhimurium	19	19	6	S	S	S	R	S	S	S	S	S	S	S	Tet
FD01845311	184	SRR8740522	Typhimurium	2007	Nariño	Thermolysate	Human	Blood	7	222185	111246	98.352	5	962338	4137	34	32.9344	Typhimurium	19	19	1	S	S		S	S	S	S	S	S	S	S
FD01845312	202	SRR8740523	Typhimurium	2007	Distrito Capital de Bogotá	Thermolysate	Human	Blood	5	47188	24580	97.173	10	540368	4004	141	17.3497	Typhimurium	19	19	8	R	R	R	R	S	S	S	S	S	S	S	AmpChlStrTet
FD01845313	212-07	SRR8740524	Typhimurium	2007	Distrito Capital de Bogotá	Thermolysate	Human	Blood	74	52752	27563	97.995	3	159249	4027	138	14.7075	Typhimurium	19*	ND	1	S	S	I	S	S	S	S	S	S	S	S
FD01845314	229-07	SRR8740525	Typhimurium	2007	Antioquia	Thermolysate	Human	Blood	56	91934	54122	98.048	6	779462	4099	69	24.6902	Typhimurium	19	19	5	S	S	Unknown	R	S	Unknown	S	S	S	S	S	Tet
FD01845318	278-07	SRR8740530	Typhimurium	2007	Caldas	Thermolysate	Human	Blood	0.1	61869	30979	97.174	5	292772	4030	111	22.4962	Typhimurium	19	19	5	R	S	I	R	S	S	S	S	S	S	S	AmpTet
FD01845325	406	SRR8740531	Typhimurium	2007	Santander	Thermolysate	Human	Blood	17	59433	35847	97.906	3	282568	4067	108	20.3266	Typhimurium	19	19	1	S	S	I	S	S	S	S	S	S	S	S
FD01845330	458	SRR8740497	Typhimurium	2007	Valle del Cauca	Thermolysate	Human	Blood	41	151875	76887	98.545	2	228762	4130	48	47.3484	Typhimurium	19	19	2	S	S	I	S	S	S	R	S	S	S	S	NA
FD01845341	42-08	SRR8740496	Typhimurium	2008	Valle del Cauca	Thermolysate	Human	Blood	53	26775	14243	97.071	2	118702	3892	283	14.0028	Typhimurium	19	19	1	S	S	S	S	S	S	S	S	S	S	S
FD01845344	96-08	SRR8740495	Typhimurium	2008	Distrito Capital de Bogotá	Thermolysate	Human	Blood	80	49060	28869	97.284	9	381514	4007	147	17.1637	Typhimurium	19	19	5	S	S	R	R	S	S	S	S	S	S	S	StrTet
FD01845551	293-08	SRR8740494	Typhimurium	2008	Antioquia	Thermolysate	Human	Blood	80	142069	73652	98.256	5	1138745	4122	45	21.5447	Typhimurium	19	19	1	S	I	I	I	S	I	S	S	S	S	S
FD01845570	410	SRR8740501	Typhimurium	2008	Valle del Cauca	Thermolysate	Human	Blood	52	80485	34703	96.139	5	222818	3983	111	17.0834	Typhimurium	Novel*	19	4	I	R	R	S	S	S	S	S	S	S	S	ChlStr
FD01845577	11-09	SRR8740475	Typhimurium	2009	Cesar	Thermolysate	Human	Blood	40	64348	34875	97.953	10	604492	4069	99	18.3077	Typhimurium	19	19	3	R	R	R	R	S	S	S	S	S	S	S	AmpChlStrTet
FD01845585	73-09	SRR8740499	Typhimurium	2009	Caldas	Thermolysate	Human	Blood	30	152568	71399	98.244	10	1344756	4116	54	22.3887	Typhimurium	19*	19	5	S	S	R	R	S	S	S	S	S	S	S	StrTet
FD01845586	86-09	SRR8740498	Typhimurium	2009	Valle del Cauca	Thermolysate	Human	Blood	28	126738	77002	98.224	3	226053	4123	47	24.1913	Typhimurium	19	19	1	S	S	I	S	S	S	S	S	S	S	S
FD01845599	181-09	SRR8740493	Typhimurium	2009	Tolima	Thermolysate	Human	Blood	ND	181842	89048	97.773	6	1316240	4126	33	26.1391	I 4,[5],12:i:-	19	19	1	S	S	I	S	S	S	S	S	S	S	S
FD01845602	206-09	SRR8740492	Typhimurium	2009	Huila	Thermolysate	Human	Blood	0.07	75565	42251	97.743	2	147214	4078	81	18.5943	Typhimurium	Novel*	ND	2	S	S	S	R	S	S	S	S	S	S	S	Tet
FD01845605	217	SRR8740479	Typhimurium	2009	Risaralda	Thermolysate	Human	Blood	1	58286	30487	97.712	5	186642	4044	113	17.7687	Typhimurium	Novel*	19	1	S	S	S	S	S	S	S	S	S	S	S
FD01845609	365	SRR8740491	Typhimurium	2009	Huila	Thermolysate	Human	Blood	0.07	203880	90455	98.497	1	521239	4149	28	29.6711	Typhimurium	19	19	1	S	S	I	S	S	S	S	S	S	S	S
FD01845613	476-09	SRR8740476	Typhimurium	2009	Antioquia	Thermolysate	Human	Blood	83	40300	18763	97.478	4	195760	3962	211	13.4599	Typhimurium	Novel*	ND	5	R	S	R	R	S	S	S	R	S	S	S	AmpStrTetTmp
FD01845615	588	SRR8740477	Typhimurium	2009	Caldas	Thermolysate	Human	Blood	2	142485	73914	98.675	1	159643	4145	38	26.2637	Typhimurium	19	19	2	S	S	R	R	S	S	S	S	S	S	S	StrTet
FD01845626	20-10	SRR8740473	Typhimurium	2010	Huila	Thermolysate	Human	Blood	4	159643	81381	98.46	6	1468518	4138	35	24.7628	Typhimurium	19	19	1	S	S	I	S	S	S	S	S	S	S	S
FD01845634	127-10	SRR8740474	Typhimurium	2010	Santander	Thermolysate	Human	Blood	48	87023	50596	97.764	3	161611	4087	70	19.8728	Typhimurium	19	19	1	S	S	I	S	S	S	S	S	S	S	S
FD01845832	221-10	SRR8740622	Typhimurium	2010	Santander	Thermolysate	Human	Blood	80	137276	63398	98.488	3	980416	4122	56	43.2431	Typhimurium	19	19	1	S	S	I	I	S	S	S	S	S	S	S
FD01845838	375	SRR8740470	Typhimurium	2010	Distrito Capital de Bogotá	Thermolysate	Human	Blood	71	54553	27868	97.953	2	258003	4044	127	25.609	Typhimurium	19	19	6	S	S	R	R	S	S	R	S	S	S	S	StrTetNA
FD01845848	550	SRR8740592	Typhimurium	2010	Distrito Capital de Bogotá	Thermolysate	Human	Blood	1	97507	51452	98.193	4	226454	4099	70	19.8343	Typhimurium	Novel*	19	1	S	S	I	S	S	S	S	S	S	S	S
FD01845859	788	SRR8740603	Typhimurium	2010	Valle del Cauca	Thermolysate	Human	Blood	59	172342	86746	98.838	1	86746	4150	31	47.213	Typhimurium	19	19	5	S	S	R	R	S	S	S	S	S	S	S	StrTet
FD01845864	817	SRR8740619	Typhimurium	2010	Risaralda	Thermolysate	Human	Blood	1	74237	44940	98.343	6	683956	4097	82	18.7053	Typhimurium	19	19	5	S	S	R	R	Unknown	S	S	Unknown				StrTet
FD01845865	837	SRR8740618	Typhimurium	2010	Distrito Capital de Bogotá	Thermolysate	Human	Blood	29	79537	40677	97.457	4	552617	4058	72	18.0297	Typhimurium	19	19	5	S	S	Unknown	R	S	Unknown	S	S	S	S	S	Tet
FD01845868	22-11	SRR8740621	Typhimurium	2011	Risaralda	Thermolysate	Human	Blood	59	81031	51227	97.202	6	521404	4046	91	22.4898	Typhimurium	19	19	3	R	R	R	R	S	S	S	S	S	S	S	AmpChlStrTet
FD01845870	31-11	SRR8740620	Typhimurium	2011	Antioquia	Thermolysate	Human	Blood	2	62880	33940	97.68	4	173148	4045	112	28.3984	Typhimurium	19	19	1	S	S	I	S	S	S	S	S	S	S	S
FD01845871	49	SRR8740615	Typhimurium	2011	Distrito Capital de Bogotá	Thermolysate	Human	Blood	74	56458	26247	97.46	6	325432	4018	142	18.0812	Typhimurium	19	ND	11	R	S	S	R	S	S	S	R	S	S	S	AmpTetTmp
FD01845875	104-2011	SRR8740614	Typhimurium	2011	Norte de Santander	Thermolysate	Human	Blood	40	124935	73992	98.146	7	1436505	4115	55	42.5849	Typhimurium	19	19	8	R	R	R	R	S	S	S	S	S	S	S	AmpChlStrTet
FD01845879	125	SRR8740617	Typhimurium	2011	Norte de Santander	Thermolysate	Human	Blood	18	43982	25242	97.444	1	17852	4005	159	14.8845	Typhimurium	2866*	19	1	S	S	S	S	S	S	S	S	S	S	S
FD01845880	128	SRR8740616	Typhimurium	2011	Huila	Thermolysate	Human	Blood	32	147298	75364	98.59	3	1141923	4147	34	30.3903	Typhimurium	19	19	1	S	S	I	S	S	S	S	S	S	S	S
FD01845882	170-11	SRR8740624	Typhimurium	2011	Antioquia	Thermolysate	Human	Blood	ND	25135	13014	97.005	6	190430	3867	300	12.8918	Typhimurium	3438*	ND	6	S	S	R	R	S	S	R	S	S	S	S	StrTetNA
FD01845883	188-11	SRR8740623	Typhimurium	2011	Distrito Capital de Bogotá	Thermolysate	Human	Blood	73	24123	14366	97.031	3	130352	3860	300	13.8716	Typhimurium	Novel*	ND	1	S	S	R	S	S	S	S	S	S	S	S	Str
FD01845887	256-2011	SRR8740518	Typhimurium	2011	Valle del Cauca	Thermolysate	Human	Blood	10	15425	8059	96.796	5	100076	3720	445	10.7653	Typhimurium	Novel*	ND	4	S	R	I	R	S	S	S	S	S	S	S	ChlTet
FD01845888	278-11	SRR8740519	Typhimurium	2011	Risaralda	Thermolysate	Human	Blood	1	19797	8930	96.472	4	78004	3765	385	11.3829	Typhimurium	19	19	1	S	S	I	S	S	S	S	S	S	S	S
FD01845893	378-11	SRR8740520	Typhimurium	2011	Boyacá	Thermolysate	Human	Blood	73	15941	7940	94.631	9	193004	3657	461	11.2112	I 4,[5],12:i:-	19	19	1	S	S	R	S	S	S	S	S	S	S	S	Str
FD01845896	391-11	SRR8740521	Typhimurium	2011	Santander	Thermolysate	Human	Blood	60	76674	35382	98.28	5	369231	4090	89	17.5188	Typhimurium	19	19	1	S	S	R	S	S	S	S	S	S	S	S	Str
FD01845900	413	SRR8740514	Typhimurium	2011	Tolima	Thermolysate	Human	Blood	0.03	36307	17758	97.604	6	262394	3954	215	14.0053	Typhimurium	19	19	1	S	S	I	S	S	S	S	S	S	S	S
FD01845905	485	SRR8740515	Typhimurium	2011	Santander	Thermolysate	Human	Blood	0.02	101706	58131	98.282	2	182335	4112	60	18.7903	Typhimurium	Novel*	19	1	S	R	I	R	S	S	S	S	S	S	S	ChlTet
FD01845913	660	SRR8740516	Typhimurium	2011	Risaralda	Thermolysate	Human	Blood	ND	63886	38564	97.99	2	117391	4061	100	17.3356	Typhimurium	Novel*	ND	5	S	S	R	R	S	S	S	S	S	S	S	StrTet
FD01845915	672	SRR8740517	Typhimurium	2011	Tolima	Thermolysate	Human	Blood	61	61229	30098	97.469	5	614686	4027	134	18.1478	Typhimurium	34	34	3	S	S	S	R	S	S	S	S	S	S	S	Tet
FD01845922	881	SRR8740512	Typhimurium	2011	Cundinamarca	Thermolysate	Human	Blood	59	24322	12885	96.171	5	95631	3843	286	12.9753	Typhimurium	Novel*	19	7	R	R	R	R	S	S	S	S	S	S	S	AmpChlStrTet
FD01846358	CFS290	SRR8740513	Typhimurium	2009	Monteria	Thermolysate	Animal	Hydrochoerus hydrochaeris	ND	54789	26277	97.697	0	0	4040	131	27.8612	Typhimurium	19	19	1	S	S		S	S		S	S	S
FD01847369	55-12	SRR8740547	Typhimurium	2012	Santander	Thermolysate	Human	Blood	30	46273	25484	97.747	2	65474	4021	147	19.197	Typhimurium	19	19	1	S	S	I	S	S	S	S	S	S	S	S
FD01847372	75-12	SRR8740546	Typhimurium	2012	Antioquia	Thermolysate	Human	Blood	64	74936	38564	97.946	0	0	4069	93	29.004	Typhimurium	19	19	5	S	S	R	R	S	S	S	S	S	S	S	StrTet
FD01847379	215-12	SRR8740545	Typhimurium	2012	Risaralda	Thermolysate	Human	Blood	60	43542	21920	97.788	4	126155	4019	147	16.4432	Typhimurium	19	19	5	S	S	R	R	S	S	S	S	S	S	S	StrTet
FD01847381	306	SRR8740544	Typhimurium	2012	Nariño	Thermolysate	Human	Blood	0.04	62078	36887	97.171	4	231115	4031	105	25.0988	Typhimurium	19*	ND	1	S	S	I	S	S	S	S	S	S	S	S
FD01847383	373-12	SRR8740551	Typhimurium	2012	Cesar	Thermolysate	Human	Blood	0.01	45572	21702	97.481	3	276629	3998	168	18.5753	Typhimurium	19	19	1	S	S	R	S	S	S	S	S	S	S	S	Str
FD01847384	389	SRR8740550	Typhimurium	2012	Boyacá	Thermolysate	Human	Blood	80	104610	65659	98.575	1	76705	4133	52	31.066	Typhimurium	19	19	7	S	S	R	R	S	S	S	R	S	S	S	StrTetTmp
FD01847386	417	SRR8740549	Typhimurium	2012	Risaralda	Thermolysate	Human	Blood	60	95774	51690	98.36	3	244509	4114	64	23.6842	Typhimurium	19	19	5	S	S	R	R	S	S	S	S	S	S	S	StrTet
FD01847388	451	SRR8740548	Typhimurium	2012	Nariño	Thermolysate	Human	Blood	ND	67092	30404	98.228	2	72747	4077	101	17.9486	Typhimurium	19	19	5	R	R	I	R	S	S	R	S	I	R	S	AmpChlTetNACaz
FD01847391	478	SRR8740543	Typhimurium	2012	Bolívar	Thermolysate	Human	Blood	0.1	51567	25858	97.621	5	225617	4026	142	21.6806	Typhimurium	1649	1649	1	S	S	I	S	S	S	I	S	S	S	S
FD01847405	870	SRR8740542	Typhimurium	2012	Bolívar	Thermolysate	Human	Blood	71	51121	27873	97.744	2	125088	4032	136	21.6226	Typhimurium	19	19	5	S	S	Unknown	R	Unknown	Unknown	S	S	S	S	S	Tet
FD01847408	966-12	SRR8740578	Typhimurium	2012	Atlántico	Thermolysate	Human	Blood	42	31970	17709	96.715	5	198786	3916	236	15.3778	Typhimurium	Novel*	19	5	S	S	Unknown	R	Unknown	Unknown	S	S	S	S	S	Tet
FD01847415	69-13	SRR8740579	Typhimurium	2013	Risaralda	Thermolysate	Human	Blood	0.01	55434	29407	97.196	4	272764	4014	139	28.2203	Typhimurium	19	19	1	S	S	I	S	S	S	S	S	S	S	S
FD01847417	74-13	SRR8740576	Typhimurium	2013	Bolívar	Thermolysate	Human	Blood	17	82094	47255	98.135	3	194352	4094	81	23.0043	Typhimurium	19	19	5	S	S	R	R	S	S	S	S	S	S	S	StrTet
FD01847418	76-13	SRR8740577	Typhimurium	2013	Caldas	Thermolysate	Human	Blood	63	152575	74220	98.51	1	159396	4138	43	32.9173	Typhimurium	19	19	6	S	S	R	R	S	S	R	S	I	S	S	StrTetNA
FD01847419	78-13	SRR8740574	Typhimurium	2013	Cauca	Thermolysate	Human	Blood	33	112469	51272	97.6	4	809478	4089	66	22.1819	I 4,[5],12:i:-	19	19	1	S	S	S	S	S	S	S	S	S	S	S
FD01847420	84	SRR8740575	Typhimurium	2013	Valle del Cauca	Thermolysate	Human	Blood	59	16119	8287	95.821	4	61168	3698	454	10.9581	Typhimurium	ND	ND	5	S	S	R	R	S	S	S	S	S	S	S	StrTet
FD01847422	100-2013	SRR8740572	Typhimurium	2013	Risaralda	Thermolysate	Human	Blood	43	39280	21142	97.441	4	112586	3976	196	21.6384	Typhimurium	19*	ND	5	S	S	R	R	S	S	I	S	S	S	S	StrTet
FD01847424	144-13	SRR8740573	Typhimurium	2013	Antioquia	Thermolysate	Human	Blood	19	90453	61824	98.035	5	640646	4105	64	30.5331	Typhimurium	19	19	7	R	R	R	R	S	S	S	S	S	S	S	AmpChlStrTet
FD01847427	231	SRR8740580	Typhimurium	2013	Norte de Santander	Thermolysate	Human	Blood	ND	81348	41045	98.054	5	343060	4081	96	18.3331	Typhimurium	Novel*	19	1	R	S	I	R	S	S	S	R	I	S	S	AmpTetTmp
FD01847433	372-13	SRR8740581	Typhimurium	2013	Valle del Cauca	Thermolysate	Human	Blood	34	57478	28596	97.418	2	35557	4046	110	17.6061	Typhimurium	4210*	ND	3	S	R	I	R	S	S	R	S	I	S	S	ChlTetNA
FD01847434	382-13	SRR8740609	Typhimurium	2013	Distrito Capital de Bogotá	Thermolysate	Human	Blood	50	71715	45945	96.842	5	313572	4029	91	22.6458	Typhimurium	19	ND	1	S	S	S	S	S	S	S	S	S	S	S
FD01847441	505	SRR8740608	Typhimurium	2013	Norte de Santander	Thermolysate	Human	Blood	1	121742	59969	98.099	5	892995	4111	58	26.1803	Typhimurium	313	313	1	S	S	I	S	S	S	S	S	S	S	S
FD01847443	509-13	SRR8740611	Typhimurium	2013	Cundinamarca	Thermolysate	Human	Blood	50	105473	60588	98.39	2	156242	4118	62	25.5119	Typhimurium	19	19	5	S	S	R	R	S	S	S	S	S	S	S	StrTet
FD01847445	522-13	SRR8740610	Typhimurium	2013	Huila	Thermolysate	Human	Blood	1	76323	40546	96.919	6	456918	4031	98	36.3409	Typhimurium	19	19	1	S	S	I	S	S	S	S	S	S	S	S
FD01847446	527	SRR8740605	Typhimurium	2013	Meta	Thermolysate	Human	Blood	53	24456	12888	95.416	2	133089	3813	310	15.6608	I 4,[5],12:i:-	Novel*	19	5	S	S	I	R	S	S	S	S	S	S	S	Tet
FD01847447	580	SRR8740604	Typhimurium	2013	Cesar	Thermolysate	Human	Blood	ND	29166	14960	96.958	1	19023	3906	263	16.1511	Typhimurium	Novel*	19	1	S	S	I	S	S	S	S	S	S	S	S
FD01847449	594-13	SRR8740607	Typhimurium	2013	Cundinamarca	Thermolysate	Human	Blood	5	58074	29342	96.82	3	246130	4017	119	16.8573	Typhimurium	Novel*	19	3	S	R	I	R	S	S	I	S	I	S	S	ChlTet
FD01847455	807	SRR8740606	Typhimurium	2013	Valle del Cauca	Thermolysate	Human	Blood	46	17781	10120	95.695	3	102355	3748	410	13.7668	Typhimurium	Novel*	ND	4	S	R	I	R	S	S	R	S	I	S	S	ChlTetNA
FD01847460	1067	SRR8740613	Typhimurium	2013	Sucre	Thermolysate	Human	Blood	0.05	29847	18677	97.277	2	30537	3931	231	15.4875	Typhimurium	19	19	1	S	S		S	S		S	S	S	S	S
FD01847461	1068	SRR8740612	Typhimurium	2013	Sucre	Thermolysate	Human	Blood	0.01	19584	9584	96.583	4	98729	3771	397	13.4985	Typhimurium	Novel*	ND	1	S	S	I	S	S	S	S	S	S	S	S
FD01847462	1082	SRR8740625	Typhimurium	2013	Tolima	Thermolysate	Human	Blood	0.05	19772	9991	95.836	4	97728	3745	404	14.1931	Typhimurium	19	19	1	S	S	I	S	S	S	S	R	S	S	S	Tmp
FD01847949	4-14	SRR8740626	Typhimurium	2014	Valle del Cauca	Thermolysate	Human	Blood	25	216018	101109	98.256	6	1204920	4128	42	27.3864	I 4,[5],12:i:-	34	34	3	S	S	I	R	S	S	S	S	I	S	S	Tet
FD01847950	10-2014	SRR8740627	Typhimurium	2014	Distrito Capital de Bogotá	Thermolysate	Human	Blood	25	121759	74199	98.36	4	686683	4130	48	34.017	Typhimurium	19	19	5	S	S	R	R	S	S	S	S	I	S	S	StrTet
FD01847951	17-14	SRR8740628	Typhimurium	2014	Santander	Thermolysate	Human	Blood	66	90098	51510	98.395	1	1205	4112	69	28.3286	Typhimurium	19	19	5	S	S	S	R	S	S	S	S	I	S	S	Tet
FD01847952	27-14	SRR8740629	Typhimurium	2014	Antioquia	Thermolysate	Human	Blood	ND	62663	41124	97.941	2	122910	4058	112	25.3197	Typhimurium	19	19	5	S	S	R	R	S	S	S	S	S	S	S	StrTet
FD01847955	95-14	SRR8740630	Typhimurium	2014	Risaralda	Thermolysate	Human	Blood	80	82994	49380	98.277	5	645716	4114	64	20.6369	Typhimurium	Novel*	19	5	S	S	R	R	S	S	S	S	S	S	S	StrTet
FD01847956	152-14	SRR8740631	Typhimurium	2014	Cesar	Thermolysate	Human	Blood	7	185227	74477	98.581	2	348233	4140	40	30.0544	Typhimurium	19	19	5	S	S	R	R	S	S	S	S	I	S	S	StrTet
FD01847958	189-14	SRR8740632	Typhimurium	2014	Nariño	Thermolysate	Human	Blood	45	153436	81841	98.688	2	313027	4135	43	48.9547	Typhimurium	19	19	1	S	S	R	S	S	S	S	S	I	S	S	Str
FD01847962	284-14	SRR8740633	Typhimurium	2014	Norte de Santander	Thermolysate	Human	Blood	38	151832	76925	98.606	4	404850	4142	42	33.2856	Typhimurium	19	19	1	S	S	I	S	S	I	S	S	I	S	S
FD01847974	599	SRR8740634	Typhimurium	2014	Huila	Thermolysate	Human	Blood	48	141157	87484	98.338	6	974997	4130	42	45.1078	Typhimurium	19	19	8	R	R	R	R	S	S	S	S		S	S	AmpChlStrTet
FD01847976	722	SRR8740441	Typhimurium	2014	Atlántico	Thermolysate	Human	Blood	39	159673	73413	98.46	3	566247	4126	57	26.3515	Typhimurium	19	19	2	S	S	R	S	S	R	S	S		S	S	StrAmk
FD01847983	951	SRR8740440	Typhimurium	2014	Antioquia	Thermolysate	Human	Blood	74	149409	79057	98.638	1	159347	4145	40	40.4263	Typhimurium	19	19	5	S	S	R	R	S	S	S	S		S	S	StrTet
FD01847987	984	SRR8740439	Typhimurium	2014	Cauca	Thermolysate	Human	Blood	1	159615	107535	98.583	2	286704	4145	31	32.9067	Typhimurium	19	19	1	S	S	I	S	S	S	S	S		S	S
FD01847988	1094	SRR8740438	Typhimurium	2014	Bolívar	Thermolysate	Human	Blood	9	247142	90508	98.787	3	814606	4158	25	26.4619	Typhimurium	19	19	2	S	S	I	S	S	S	S	S		S	S
FD01847991	1175	SRR8740437	Typhimurium	2014	Cauca	Thermolysate	Human	Blood	83	182661	97487	98.613	4	1521717	4147	30	62.4769	Typhimurium	19	19	1	S	S	S	S	S	S	S	S		S	S
FD01847994	1296	SRR8740436	Typhimurium	2014	Antioquia	Thermolysate	Human	Blood	1	97682	54149	97.753	1	76706	4091	59	24.4851	Typhimurium	19	19	5	S	S	R	R	S	S	S	S		S	I	StrTet
FD01847998	1498	SRR8740435	Typhimurium	2014	Distrito Capital de Bogotá	Thermolysate	Human	Blood	ND	149409	73649	98.58	1	159348	4137	43	44.8478	Typhimurium	19	19	5	S	S	R	R	S	S	S	S		S	S	StrTet
FD01848002	GMR-S-137	SRR8740434	Typhimurium	2015	Bolívar	Thermolysate	Human	Blood	38	149441	65680	98.243	1	357154	4119	57	19.6646	Typhimurium	19	19	1	S	S	I	S		S	S	S	S	S	S
FD01848005	GMR-S-183	SRR8740433	Typhimurium	2015	Valle del Cauca	Thermolysate	Human	Blood	46	168012	82849	98.463	4	523595	4146	33	25.1287	Typhimurium	19	19	3	S	R	S	R		S	R	S	S	S		ChlTetNA
FD01848007	GMR-S-285	SRR8740432	Typhimurium	2015	Cauca	Thermolysate	Human	Blood	0.01	175198	90457	98.672	2	248736	4141	37	57.0382	Typhimurium	19	19	1	R	S	I	S		S	S	S	S	S		Amp
FD01848009	GMR-S-317	SRR8740456	4,[5],12:i:-	2015	Valle del Cauca	Thermolysate	Human	Blood	82	81380	45828	97.678	2	169504	4100	68	23.8066	Typhimurium	19*	ND	4	S	R		S			I	S	I	S		Chl
FD01848010	GMR-S-375	SRR8740457	Typhimurium	2015	Casanare	Thermolysate	Human	Blood	33	98236	60511	98.384	2	354509	4118	57	19.3171	Typhimurium	19	19	1	S	S	I	R		S	S	S	S	S		Tet
FD01848012	GMR-S-416	SRR8740454	Typhimurium	2015	Antioquia	Thermolysate	Human	Blood	43	50698	28177	96.904	4	255214	4003	124	15.0692	Typhimurium	19	19	5	S	S	R	S		S	S	R	S	S		StrTmp
FD01848014	GMR-S-470	SRR8740455	4,[5],12:i:-	2015	Valle del Cauca	Thermolysate	Human	Blood	58	222276	132881	98.595	4	749375	4158	24	63.967	Typhimurium	19	19	4	S	R		S			R	S	I	S	S	ChlNA
FD01848018	GMR-S-604	SRR8740460	Typhimurium	2015	Cundinamarca	Thermolysate	Human	Blood	41	151874	74717	97.945	3	419467	4121	45	32.8876	Typhimurium	19	19	5	S	R	I	S		S	R	R	S	Resistente	R	ChlNATmpCtx
FD01848019	GMR-S-633	SRR8740461	Typhimurium	2015	Santander	Thermolysate	Human	Blood	45	172212	81232	98.569	2	1069319	4143	30	35.6892	Typhimurium	19	19	5	R	S	R	R		S	S	R	S	S	S	AmpStrTetTmp
FD01848022	GMR-S-650	SRR8740458	Typhimurium	2015	Atlántico	Thermolysate	Human	Blood	18	213442	121063	98.818	3	907715	4151	31	72.7273	Typhimurium	19	19	2	S	S	S	S		S	S	S	S	S
FD01848023	GMR-S-657	SRR8740459	Typhimurium	2015	Caldas	Thermolysate	Human	Blood	39	126759	64102	98.559	4	804243	4132	48	57.8974	Typhimurium	19	19	6	S	S	R	S		S	R	S	S	S		StrNA
FD01848024	GMR-S-698	SRR8740452	4,[5],12:i:-	2015	Risaralda	Thermolysate	Human	Blood	26	43658	22456	97.458	4	313150	4014	156	16.5845	Typhimurium	19	19	2	S	R		R			I	R	S	S		ChlTetTmp
FD01848025	GMR-S-702	SRR8740453	Typhimurium	2015	Norte de Santander	Thermolysate	Human	Blood	72	109778	55981	97.987	5	575602	4092	77	32.7635	Typhimurium	313	313	1	S	S	I	R		S	S	S	S	S		Tet
FD01848026	GMR-S-717	SRR8740484	Typhimurium	2015	Boyacá	Thermolysate	Human	Blood	ND	132932	61187	98.258	6	895443	4125	55	45.6773	Typhimurium	19	19	4	S	S	S	S		S	R	S	S	S		NA
FD01848027	GMR-S-754	SRR8740483	Typhimurium	2015	Huila	Thermolysate	Human	Blood	22	182711	81230	98.543	5	1159001	4144	34	36.042	Typhimurium	19	19	1	S	S	I	S		S	S	S	S	S
FD01848031	GMR-S-843	SRR8740486	Typhimurium	2015	Santander	Thermolysate	Human	Blood	ND	150128	73610	98.386	2	521635	4126	52	44.785	Typhimurium	19	19	1	S	S	I	S		S	S	S	S	S
FD01848033	GMR-S-1072	SRR8740485	Typhimurium	2015	Atlántico	Thermolysate	Human	Blood	ND	67285	43137	98.049	1	67285	4079	97	29.6026	Typhimurium	19	19	5	S	S	R	S		S	S	S	S	S		Str
FD01848036	GMR-S-1126	SRR8740488	4,[5],12:i:-	2015	Antioquia	Thermolysate	Human	Blood	ND	149409	59686	98.283	4	657485	4132	44	20.671	Typhimurium	19	19	3	S	R		S			R	S	I	S		ChlNA
FD01848038	GMR-S-1160	SRR8740487	4,[5],12:i:-	2015	Cesar	Thermolysate	Human	Blood	66	222771	90456	98.395	7	1683527	4139	44	44.8414	I 4,[5],12:i:-	34	34	4	S	S		S			R	S	I	S		NA
FD01848041	GMR-S-1228	SRR8740490	Typhimurium	2015	Nariño	Thermolysate	Human	Blood	0.08	41156	22797	97.482	5	318153	3988	176	18.3384	Typhimurium	19*	ND	1	S	S		R			S	S	S	S		Tet
FD01848042	GMR-S-1275	SRR8740489	Typhimurium	2015	Bolívar	Thermolysate	Human	Blood	1	75815	42789	97.861	3	246382	4066	102	30.5028	Typhimurium	2072	2072	1	S	Unknown		S		I	S	Unknown	S	S	S
FD01848048	GMR-S-1424	SRR8740482	Typhimurium	2015	Cauca	Thermolysate	Human	Blood	78	56174	31020	97.574	1	69678	4027	137	49.7999	Typhimurium	19	19	1	S	S	R	S		S	S	S		S		Str
FD01848053	GMR-S-1670	SRR8740481	Typhimurium	2015	Cauca	Thermolysate	Human	Blood	78	149437	81841	98.451	5	708417	4131	44	98.419	Typhimurium	19	19	1	I	Unknown						S		S
FD01848058	GMR-S-029	SRR8740506	Typhimurium	2016	Bolívar	Thermolysate	Human	Blood	0.01	104156	54189	98.086	4	351292	4090	84	39.9001	Typhimurium	19	19	4	S	R		R			S	S	S	S	S	ChlTet
FD01848067	GMR-S-276	SRR8740507	Typhimurium	2016	Valle del Cauca	Thermolysate	Human	Blood	52	108935	62443	98.066	2	195678	4118	61	35.6296	Typhimurium	19	19	3	S	R		R			S	S	S	S	S	ChlTet
FD01848072	GMR-S-380	SRR8740508	4,[5],12:i:-	2016	Valle del Cauca	Thermolysate	Human	Blood	0.06	28924	14735	96.591	3	75463	3891	276	27.0788	Typhimurium	3438*	ND	9	R	R		R			R	S	I	S	S	AmpChlTetNA
FD01848074	GMR-S-422	SRR8740509	4,[5],12:i:-	2016	Atlántico	Thermolysate	Human	Blood	38	81381	45201	98.34	3	313062	4094	84	36.7219	Typhimurium	19	19	10	R	R		R			R	S	S	S	S	AmpChlTetNA
FD01848076	GMR-S-431	SRR8740502	4,[5],12:i:-	2016	Norte de Santander	Thermolysate	Human	Blood	1	119438	60819	97.48	5	670618	4094	60	43.0622	I 4,[5],12:i:-	19	19	1	S	S		R			S	S	S	S	S	Tet
FD01848077	GMR-S-434	SRR8740503	4,[5],12:i:-	2016	Norte de Santander	Thermolysate	Human	Blood	19	53574	24757	97.079	5	422236	4009	147	19.2855	I 4,[5],12:i:-	34*	34	4	R	S		R			S	S	S	S	S	AmpTet
FD01848078	GMR-S-473	SRR8740504	Typhimurium	2016	Boyacá	Thermolysate	Human	Blood	31	105800	52261	97.99	3	330019	4096	83	56.0421	Typhimurium	19*	ND	4	S	R		R			R	S	R	S	S	ChlTetNACip
FD01848079	GMR-S-475	SRR8740505	Typhimurium	2016	Atlántico	Thermolysate	Human	Blood	ND	46151	23456	97.488	1	122437	3996	172	33.8902	Typhimurium	19	19	1	S	Unknown						S	S	S	S
FD01848080	GMR-S-488	SRR8740510	Typhimurium	2016	Norte de Santander	Thermolysate	Human	Blood	88	25862	14027	95.749	3	140835	3835	312	39.5367	I 4,[5],12:i:-	Novel*	ND	10	S	Unknown						S	S	S	S
FD01848082	GMR-S-493	SRR8740511	Typhimurium	2016	Valle del Cauca	Thermolysate	Human	Blood	67	51038	24429	97.653	6	179005	4018	150	29.5805	Typhimurium	19	19	1	S	Unknown						S	S	S	S
FD01848083	GMR-S-506	SRR8740535	Typhimurium	2016	Huila	Thermolysate	Human	Blood	64	47483	24435	97.366	2	82438	4012	155	22.5709	Typhimurium	19	19	3	S	Unknown						S	S	S	S
FD01848090	GMR-S-638	SRR8740534	4,[5],12:i:-	2016	Santander	Thermolysate	Human	Blood	15	51781	25998	97.202	6	479986	4021	134	36.9056	I 4,[5],12:i:-	19	19	11	R	R		R				S	I	S	S	AmpChlTet
FD01848091	GMR-S-649	SRR8740533	Typhimurium	2016	Nariño	Thermolysate	Human	Blood	1	47306	24771	96.824	4	238689	3978	155	23.2424	Typhimurium	19	19	1	S	S		S				S	S	S	S
FD01848092	GMR-S-660	SRR8740532	4,[5],12:i:-	2016	Cauca	Thermolysate	Human	Blood	51	62666	31065	97.559	3	155755	4056	118	25.9486	Typhimurium	19	19	5	R	S		R				R	S	S	S	AmpTetTmp
FD01848094	GMR-S-689	SRR8740539	4,[5],12:i:-	2016	Antioquia	Thermolysate	Human	Blood	27	29171	17165	96.641	2	83230	3910	258	31.2344	Typhimurium	19	19	4	S	R		R				S	I	S	S	ChlTet
FD01848100	GMR-S-787	SRR8740538	Typhimurium	2016	Boyacá	Thermolysate	Human	Blood	60	37458	18133	96.86	7	374923	3938	218	19.3574	Typhimurium	3438*	ND	7	S	R		R				S	S	S	S	ChlTet
FD01848102	GMR-S-816	SRR8740537	Typhimurium	2016	Distrito Capital de Bogotá	Thermolysate	Human	Blood	50	54921	25098	97.764	2	88651	4023	150	37.7636	Typhimurium	19	19	4		Unknown					Unknown	Unknown	Unknown
FD01848108	GMR-S-848	SRR8740536	4,[5],12:i:-	2016	Norte de Santander	Thermolysate	Human	Blood	83	58764	32452	96.706	5	368961	4010	113	23.5977	I 4,[5],12:i:-	19	19	11	R	R		R				S	I	S	S	AmpChlTet
FD01848109	GMR-S-889	SRR8740541	Typhimurium	2016	Risaralda	Thermolysate	Human	Blood	40	29528	16844	96.568	6	151610	3890	260	15.7043	Typhimurium	Novel*	ND	1	S	S		S				S	S	S	S
FD01848112	GMR-S-943	SRR8740540	Typhimurium	2016	Meta	Thermolysate	Human	Blood	33	42343	21551	96.806	3	252912	3937	201	58.2888	Typhimurium	19	19	1	S	S		S				S	S	S	S
FD01848115	GMR-S-953	SRR8740480	Typhimurium	2016	Santander	Thermolysate	Human	Blood	25	43772	23351	97.464	5	379075	3988	175	18.4528	Typhimurium	2936	2936	1	S	S		S				R	S	S	S	Tmp
FD01848119	GMR-S-1059	SRR8740478	Typhimurium	2016	Cesar	Thermolysate	Human	Blood	0.04	43304	22813	97.109	4	333590	3956	203	48.1041	Typhimurium	313*	ND	1	S	S		S				S	S	S	S
FD01848123	GMR-S-1131-16	SRR8740431	4,[5],12:i:-	2016	Boyacá	Thermolysate	Human	Blood	63	67266	42848	97.147	3	393580	4053	96	34.9303	I 4,[5],12:i:-	19	19	1	S	S		S				S	S	S	S
FD01848124	GMR-S-1161	SRR8740430	4,[5],12:i:-	2016	Cundinamarca	Thermolysate	Human	Blood	45	58204	30949	97.245	5	535266	4038	116	33.5606	I 4,[5],12:i:-	19	19	8	R	S		R				S	I	S	S	AmpTet
FD01848126	GMR-S-1168	SRR8740429	4,[5],12:i:-	2016	Cauca	Thermolysate	Human	Blood	63	43566	19714	97.115	1	57784	3961	206	26.6817	Typhimurium	19	19	4	S	R		R				S	I	S	S	ChlTet
FD01848128	GMR-S-030	SRR8740428	Typhimurium	2017	Valle del Cauca	Thermolysate	Human	Blood	71	47480	22986	97.566	4	179408	3995	176	50.3615	Typhimurium	19	19	12	R	R		S			Unknown	R	S	S	S	AmpChlTmp
FD01848130	GMR-S-038	SRR8740427	Typhimurium	2017	Caldas	Thermolysate	Human	Blood	61	52235	25998	97.559	3	308016	4012	146	28.102	Typhimurium	19	19	1	S	S		S			Unknown	S	S	S	S
FD01848132	GMR-S-069	SRR8740426	Typhimurium	2017	Santander	Thermolysate	Human	Blood	48	44610	23145	97.499	1	153843	4002	155	19.554	Typhimurium	19	19	1	S	S		S			Unknown	S	S	S	S
FD01848133	GMR-S-087	SRR8740500	Typhimurium	2017	Valle del Cauca	Thermolysate	Human	Blood	8	29562	17963	97.076	5	286114	3915	244	18.7501	Typhimurium	Novel*	19	14	R	R		R			Unknown	R	R	R	R	AmpChlTetTmpCipCazCtx
